# Protective anti-prion antibodies in human immunoglobulin repertoires

**DOI:** 10.1101/2020.02.05.933721

**Authors:** Assunta Senatore, Karl Frontzek, Marc Emmenegger, Andra Chincisan, Marco Losa, Regina Reimann, Geraldine Horny, Jingjing Guo, Sylvie Fels, Silvia Sorce, Caihong Zhu, Nathalie George, Stefan Ewert, Thomas Pietzonka, Simone Hornemann, Adriano Aguzzi

**Author notes:** Correspondence to: Dr. Adriano Aguzzi or Dr. Simone Hornemann, Institute of Neuropathology, University Hospital Zurich, Schmelzbergstrasse 12, CH-8091 Zürich, Switzerland. equal contribution (Karl Frontzek, Marc Emmenegger, Simone Hornemann).

## Abstract

Prion immunotherapy may hold great potential, but antibodies against certain PrP epitopes can be neurotoxic. Here we identified >6000 PrP-binding antibodies in a synthetic human Fab phage display library, 49 of which we characterized in detail. Antibodies directed against the flexible tail of PrP conferred neuroprotection against infectious prions. We then mined published repertoires of circulating B cells from healthy humans and found antibodies similar to the protective phage-derived antibodies. When expressed recombinantly, these antibodies exhibited anti-PrP reactivity. Furthermore, we surveyed 48’718 samples from 37’894 hospital patients for the presence of anti-PrP IgGs, and found 21 high-titer individuals. The clinical files of these individuals did not reveal any enrichment of specific pathologies, suggesting that anti-PrP autoimmunity is innocuous. The existence of protective anti-prion antibodies in unbiased human immunological repertoires, combined with the reported lack of such antibodies in carriers of disease-associated *PRNP* mutations, suggests a link to the low incidence of spontaneous prion diseases in human populations.
