## Supplementary material for "Protective anti-prion antibodies in human immunoglobulin repertoires": Table S3

### Sheet: Sheet1
Table S3
VH and VL genes, CDR aminoacid sequence, targeted PrP domain and NGS counts of the Fabs that were identified by ELISA screening after phage selection.
			VH amino acid sequence			VL amino acid sequence				NGS counts across the different panning outputs
Fab#	Framework	Germline genes	HCDR1	HCDR2	HCDR3	LCDR1	LCDR2	LCDR3	Binding in ELISA	recPrP23-231	recPrP23-231 high salt	recPrP23-231 detergent	recPrP23-110	recPrP90-231	recPrP121-231	CC123-50 SP	CC123-50 LP	Neutravidin	BSA	N-OR39-66	F-OR51-91	CC2-HC92-120	NGS binding profile confirmed in ELISA
Fab2	a	VH3-23, Vk1-39	GFTFSSYAMS	AISGSGGSTYYADSVKG	VGYHPSHWGVWFDY	RASQSISSYLN	AASSLQS	QQSYSTPLT	CC1	12	20	4	2	60	0	1	0	1	0	13	0	0	not confirmed
Fab3	a	VH3-23, Vk1-39	GFTFSSYAMS	AISGSGGSTYYADSVKG	VGHHRYYWGVWLDY	RASQSISSYLN	AASSLQS	QQSYSTPLT	CC1	47	69	50	5	309	4	17	0	1	0	0	51	0	not confirmed
Fab4	a	VH3-23, Vk1-39	GFTFSSYAMS	AISGSGGSTYYADSVKG	VGVHGRRWGVWLDY	RASQSISSYLN	AASSLQS	QQSYSTPLT	CC1	4	8	10	0	59	1	2	0	0	0	0	0	0	not confirmed
Fab6	a	VH3-23, Vk1-39	GFTFSSYAMS	AISGSGGSTYYADSVKG	VGRSRRSWGVWFDY	RASQSISSYLN	AASSLQS	QQSYSTPLT	CC1	54	33	49	0	331	4	15	0	0	1	0	0	0	not confirmed
Fab7	c	VH3-30, Vk3-15	GFTFSSYGMH	VISYEGSNKYYADSVKG	ARWYSAAFDY	RASQSVSSNLA	GASTRAT	QQYNNWPLT	OR	63	51	43	18	39	9	83	25	12	0	0	527	0	confirmed
Fab8	c	VH3-30, Vk3-15	GFTFSSYGMH	VISYEGSNKYYADSVKG	HYGGRLDY	RASQSVSSNLA	GASTRAT	QQYNNWPLT	OR	399	790	96	28	1449	16	46	2	34	3	8	891	0	not confirmed
Fab10	c	VH3-30, Vk3-15	GFTFSSYGMH	VISYEGSNKYYADSVKG	HYGGWFDY	RASXXXSSNLA	GASTRAT	QQYNNWPLT	OR	75	223	25	4	529	12	6	5	10	0	0	322	0	not confirmed
Fab12	c	VH3-30, Vk3-15	GFTFSSYGMH	VISYEGSNKYYADSVKG	HYGGQLDY	RASQSVSSNLA	GASTRAT	QQYNNWPLT	OR	476	1354	94	9	1976	23	11	112	27	7	0	1570	6	not confirmed
Fab17	c	VH3-30, Vk3-15	GFTFSSYGMH	VISYEGSNKYYADSVKG	GYGGYFDY	RASQSVSSNLA	GASTRAT	QQYNNWPLT	OR	448	285	373	128	1014	116	382	10	329	559	112	1152	183	confirmed
Fab26	c	VH3-30, Vk3-15	GFTFSSYGMH	VISYEGSNKYYADSVKG	GYGGVFDY	XXSXXVSSNLA	GASTRAT	QQYNNWPLT	OR	3327	1474	1597	536	5845	779	1421	166	811	2298	2448	9329	1985	confirmed
Fab32	c	VH3-30, Vk3-15	GFTFSSYGMH	VISYEGSNKYYADSVKG	FHGGYSDY	RASQSVSSNLA	GASTRAT	QQYNNWPLT	OR	6	19	0	0	63	11	3	1	0	0	0	186	0	confirmed
Fab35	c	VH3-30, Vk3-15	GFTFSSYGMH	VISYEGSNKYYADSVKG	FVGGSSDY	RASQSVSSNLA	GASTRAT	QQYNNWPLT	OR	59	113	31	6	365	8	2	1	0	1	2	720	0	confirmed
Fab37	c	VH3-30, Vk3-15	GFTFSSYGMH	VISYEGSNKYYADSVKG	GYGGRFDY	RASQSVSSNLA	GASTRAT	QQYNNWPLT	OR	811	340	485	187	1343	208	498	60	240	5	176	2261	136	confirmed
Fab38	c	VH3-30, Vk3-15	GFTFSSYGMH	VISYEGSNKYYADSVKG	GWGGSFDY	RASQSVSSNLA	GASTRAT	QQYNNWPLT	OR	907	577	571	248	1289	277	596	251	391	410	184	2257	242	confirmed
Fab41	c	VH3-30, Vk3-15	GFTFSSYGMH	VISYEGSNKYYADXVKG	FVYGRLDY	RASQSVSSNLA	GASTRAT	QQYNNWPLT	OR	6	15	4	0	27	11	2	0	0	0	0	133	0	confirmed
Fab44	c	VH3-30, Vk3-15	GFTFSSYGMH	VISYEGSNKYYADSVKG	VAYAVGSSYRSSSYSPGFDV	RASQSVSSNLA	GASTRAT	QQYNNWPLT	OR	4	1	2	0	38	0	0	0	1	0	1	2315	1	confirmed
Fab52	c	VH3-30, Vk3-15	GFTFSSYGMH	VISYEGSNKYYADSVKG	GYGWHVVPGGRYSYHSAFDV	RASQSVSSNLA	GASTRAT	QQYNNWPLT	OR	NA	-	-	-	-	-	-	-	-	-	-	-	-	NA
Fab71	c	VH3-30, Vk3-15	GFTFSSYGMH	VISYEGSNKYYADSVKG	HVSYGGYFDY	RASQSVSSNLA	GASTRAT	QQYNNWPLT	OR	23	108	79	1	218	1	4	0	0	1	0	151	0	not confirmed
Fab76	c	VH3-30, Vk3-15	GFTFSSYGMH	VISYEGSNKYYADSVKG	HGYGWFDY	RASQSVSSNLA	GASTRAT	QQYNNWPLT	OR	30	30	10	1	127	1	22	0	24	0	0	155	0	confirmed
Fab9	c	VH3-30, Vk3-15	GFTFSSYGMH	VISYEGSNKYYADSVKG	VRPWSHWSAARGYGSPGFDV	RASQSVSSNLA	GASTRAT	QQYNNWPLT	CC2	45	32	47	98	455	39	10	13	0	1	2	12	824	confirmed
Fab13	c	VH3-30, Vk3-15	GFTFSSYGMH	VISYEGSNKYYADSVKG	VWSPDGYPGFDY	RASQSVSSNLA	GASTRAT	QQYNNWPLT	CC2	NA	-	-	-	-	-	-	-	-	-	-	-	-	NA
Fab50	c	VH3-30, Vk3-15	GFTFSSYGMH	VISYEGSNKYYADSVKG	VSRHVGSYGYPGGFDY	RASQSVSSNLA	GASTRAT	QQYNNWPLT	CC2	22	38	46	31	284	4	6	1	0	1	7	0	792	confirmed
Fab51	c	VH3-30, Vk3-15	GFTFSSYGMH	VISYEGSNKYYADSVKG	VYPVGYEGGGEGYGYPGFDV	RASQSVSSNLA	GASTRAT	QQYNNWPLT	CC2	10	15	23	21	117	6	1	0	9	0	7	184	824	confirmed
Fab53	c	VH3-30, Vk3-15	GFTFSSYGMH	VISYEGSNKYYADSVKG	VYVYRSYRHSSGYGYPGFDV	RASQSVSSNLA	GASTRAT	QQYNNWPLT	CC2	32	39	47	75	287	16	1	0	73	0	2	368	1070	confirmed
Fab55	c	VH3-30, Vk3-15	GFTFSSYGMH	VISYEGSNKYYADSVKG	VYEASDGYPGGFDY	RASQSVSSNLA	GASTRAT	QQYNNWPLT	CC2	12	40	22	23	131	0	2	0	0	2	0	0	673	confirmed
Fab56	c	VH3-30, Vk3-15	GFTFSSYGMH	VISYEGSNKYYADSVKG	VSPWARSGVPSSYSYPGFDV	RASQSVSSNLA	GASTRAT	QQYNNWPLT	CC2	2	7	0	0	4	0	0	0	0	0	0	0	4	confirmed
Fab57	c	VH3-30, Vk3-15	GFTFSSYGMH	VISYEGSNKYYADSVKG	VGHGVVHYPGGFDY	RASQSVSSNLA	GASTRAT	QQYNNWPLT	CC2	4	29	8	9	80	2	0	0	0	0	1	0	427	confirmed
Fab58	c	VH3-30, Vk3-15	GFTFSSYGMH	VISYEGSNKYYADSVKG	VYRGVHRRPGGFDY	RASQSVSSNLA	GASTRAT	QQYNNWPLT	CC2	2	0	9	2	41	0	0	0	0	0	1	2	673	confirmed
Fab60	c	VH3-30, Vk3-15	GFTFSSYGMH	VISYEGSNKYYADSVKG	VDDWDHYVPGFDY	RASQSVSSNLA	GASTRAT	QQYNNWPLT	CC2	8	9	8	8	47	0	1	0	0	0	27	0	515	confirmed
Fab61	c	VH3-30, Vk3-15	GFTFSSYGMH	VISYEGSNKYYADSVKG	VYPYPYVYAESDGSYPGFDV	RASQSVSSNLA	GASTRAT	QQYNNWPLT	CC2	NA	-	-	-	-	-	-	-	-	-	-	-	-	NA
Fab63	c	VH3-30, Vk3-15	GFTFSSYGMH	VISYEGSNKYYADSVKG	VYRASSASGYPGGFDY	RASQSVSSNLA	GASTRAT	QQYNNWPLT	CC2	0	7	1	1	0	0	0	0	0	0	0	0	52	confirmed
Fab64	c	VH3-30, Vk3-15	GFTFSSYGMH	VISYEGSNKYYADSVKG	VYGDSVSYPGGFDY	RASQSVSSNLA	GASTRAT	QQYNNWPLT	CC2	0	4	1	3	12	0	0	0	1	0	0	0	95	confirmed
Fab65	c	VH3-30, Vk3-15	GFTFSSYGMH	VISYEGSNKYYADSVKG	VVAYSGRAGYPGGFDY	RASQSVSSNLA	GASTRAT	QQYNNWPLT	CC2	17	15	9	13	72	1	2	0	0	0	1	0	664	confirmed
Fab66	c	VH3-30, Vk3-15	GFTFSSYGMH	VISYEGSNKYYADSVKG	VYEYRASYGPPGGFDY	RASQSVSSNLA	GASTRAT	QQYNNWPLT	CC2	0	0	0	0	2	0	0	0	0	0	0	0	347	confirmed
Fab67	c	VH3-30, Vk3-15	GFTFSSYGMH	VISYEGSNKYYADSVKG	VYSHHRRPALDY	RASQSVSSNLA	GASTRAT	QQYNNWPLT	CC2	2	0	6	8	25	0	0	0	1	0	0	0	31	confirmed
Fab68	c	VH3-30, Vk3-15	GFTFSSYGMH	VISYEGSNKYYADSVKG	VYGGEGYVGYPGGFDY	RASQSVSSNLA	GASTRAT	QQYNNWPLT	CC2	1	3	9	9	41	0	1	0	0	0	0	0	680	confirmed
Fab69	c	VH3-30, Vk3-15	GFTFSSYGMH	VISYEGSNKYYADSVKG	VHPGVHYRPGGFDY	RASQSVSSNLA	GASTRAT	QQYNNWPLT	CC2	7	12	9	14	36	2	5	0	0	0	0	3	363	confirmed
Fab70	c	VH3-30, Vk3-15	GFTFSSYGMH	VISYEGSNKYYADSVKG	VSESVGASGYPGGFDY	RASQSVSSNLA	GASTRAT	QQYNNWPLT	CC2	22	31	16	23	225	1	3	0	1	0	1	0	955	confirmed
Fab72	g	VH3-15, Vλ1-47	GFTFSNAWMS	RIKSKTEGGTTDYAAPVKG	SGDGHYPWWVRGYSSPGFDV	SGSSSNIGSNYVY	RNNQRPS	AAWDDSLSGWV	CC2	142	248	230	198	23	309	23	1	99	2	3	7	7	not confirmed
Fab73	c	VH3-30, Vk3-15	GFTFSSYGMH	VISYEGSNKYYADSVKG	VEVWPGHSAHSGSGYPGFDV	RASQSVSSNLA	GASTRAT	QQYNNWPLT	CC2	10	14	14	27	178	6	0	0	1	0	0	11	546	confirmed
Fab75	c	VH3-30, Vk3-15	GFTFSSYGMH	VISYEGSNKYYADSVKG	VRPWSHWSAARGYGSPGFDV	RASQSVSSNLA	GASTRAT	QQYNNWPLT	CC2	45	32	47	98	455	39	10	13	0	1	2	12	824	confirmed
Fab1	g	VH3-15, Vλ1-47	GFTFSNAWMS	RIKSKTEGGTTDYAAPVKG	SAVSYPYWYYALDY	SGSSSNIGSNYVY	RNNQRPS	AAWDDSLSGWV	GD	82	76	77	119	2	206	5	0	0	1	0	0	0	confirmed
Fab15	b	VH3-69, Vλ3-9	GFTFSSYAMS	AISGSGGSTYYADSVKG	DSYGVSGSSSSFDY	GGNNIGSKNVH	RDSNRPS	QVWDSSTVV	GD	52	60	87	66	2	97	3	1	186	0	0	2	0	not confirmed
Fab25	b	VH3-69, Vλ3-9	GFTFSSYAMS	AISGSGGSTYYADSVKG	DYHGVSGSSSAFDY	GGNNIGSKNVH	RDSNRPS	QVWDSSTVV	GD	68	45	71	61	2	88	5	0	0	0	0	0	0	confirmed
Fab28	b	VH3-69, Vλ3-9	GFTFSSYAMS	AISGSGGSTYYADSVKG	GWWWYHGFDY	GGNNIGSKNVH	RDSNRPS	QVWDSSTVV	GD	79	231	358	192	13	472	22	2	13	1	0	1	54	confirmed
Fab29	b	VH3-69, Vλ3-9	GFTFSSYAMS	AISGSGGSTYYADSVKG	DAYGVAGSSSSFDY	GGNNIGSKNVH	RDSNRPS	QVWDSSTVV	GD	54	73	75	75	3	147	12	14	4	0	0	8	0	confirmed
Fab30	b	VH3-69, Vλ3-9	GFTFSSYAMS	AISGSGGSTYYADSVKG	DYWGVSGSSSAFDY	GGNNIGSKNVH	RDSNRPS	QVWDSSTVV	GD	166	153	177	196	4	208	20	0	9	1	0	0	16	confirmed
Fab31	g	VH3-15, Vλ1-47	GFTFSNAWMS	RIKSKTEGGTTDYAAPVKG	GVWDGYPWWVYYYPSYGFDV	SGSSSNIGSNYVY	RNNQRPS	AAWDDSLSGWV	GD	192	291	273	263	30	303	31	2368	10	1	182	10	23	not confirmed
Fab74	a	VH3-23, Vk1-39	GFTFSSYAMS	AISGSGGSTYYADSVKG	EWRGFAY	RASQSISSYLN	AASSLQS	QQSYSTPLT	GD	0	3	7	1	0	16	0	0	0	0	0	0	0	confirmed
NA: not found in NGS
